# Evaluation of the fitness benefit conferred by RNA cis-regulators to *Streptococcus pneumoniae* during infection

**DOI:** 10.1101/2023.12.08.570144

**Authors:** Indu Warrier, Ariana Perry, Sara M. Hubbell, Matthew Eichelman, Tim van Opijnen, Michelle M. Meyer

**Affiliations:** Boston College Department of Biology, Chestnut Hill MA USA 02445; Institute of MIT and Harvard, Cambridge MA USA; RNA Therapeutics Institute, University of Massachusetts Medical School, Worcester, MA USA 01605

## Abstract

Bacteria have evolved complex transcriptional regulatory networks, as well as many diverse regulatory strategies at the RNA level, to enable more efficient use of metabolic resources and rapid response to changing conditions. However, most RNA-based regulatory mechanisms are not well conserved across different bacterial species despite controlling genes important for virulence or essential biosynthetic processes. Here, we characterize the activity of, and assess the fitness benefit conferred by, twelve cis-acting regulatory RNAs (including several riboswitches and a T-box), in the opportunistic pathogen *Streptococcus pneumoniae* TIGR4. By evaluating native locus mutants of each regulator that result in constitutively active and repressed expression, we establish that growth defects in planktonic culture are associated with constitutive repression of gene expression, while constitutive activation of gene expression is rarely deleterious. In contrast, in mouse nasal carriage and pneumonia models, strains with both constitutively active and repressed gene expression are significantly less fit than matched control strains. Furthermore, two RNA-regulated pathways, FMN synthesis/transport and pyrimidine synthesis/transport display the greatest sensitivity to mis-regulation or constitutive gene repression in both planktonic culture and *in vivo* environments. Our findings suggest that despite lack of an obvious phenotypes associated with gene over-expression *in vitro*, the fitness benefit conferred on bacteria via fine-tuned metabolic regulation through cis-acting regulatory RNAs is often substantial *in vivo*, and therefore easily sufficient to drive the evolution and maintenance of diverse RNA regulatory mechanisms.
