## Supplementary Tables for "Evaluation of the fitness benefit conferred by RNA cis-regulators to *Streptococcus pneumoniae* during infection"

### Sheet: Table S1 - Sequence Accessions
RNA regulator sequences
0178_FMN
NC_008533.2/174006-173892
NZ_CP035244.1/171647-171533
NZ_CP038251.1/172099-171985
NZ_CP035254.1/225292-225178
NZ_CP035253.1/185874-185760
NC_003028.3/171686-171572
NZ_CP035249.1/171737-171623
NZ_CP035248.1/168447-168333
NZ_CP035260.1/169527-169413
NZ_CP035261.1/211126-211012
NZ_CP035263.1/172743-172629
NZ_CP035262.1/173324-173210
NZ_CP035257.1/202491-202377
NZ_CP038253.1/189506-189392
NZ_CP035245.1/206165-206051
NZ_CP035251.1/177898-177784
NZ_CP035252.1/177805-177691
NZ_CP035241.1/166772-166658
NZ_CP035236.1/173175-173061
NZ_CP035259.1/186652-186538
NZ_CP035258.1/186642-186528
NZ_CP035243.1/211806-211692
NZ_CP035242.1/208628-208514
NZ_CP035255.1/172508-172394
NZ_CP035256.1/212179-212065
NZ_CP035237/192679-192565
NZ_CP035235.1/210250-210136
NZ_CP035234.1/174863-174749
NZ_CP035246.1/177533-177419
NZ_CP035247.1/177085-176971
NZ_CP038252.1/174465-174351
NZ_CP035264.1/199859-199745
NZ_CP035265.1/163763-163649
0488_FMN
NC_008533.2/440976-441210
NZ_CP035244.1/448684-448918
NZ_CP038251.1/447493-447727
NZ_CP035254.1/483486-483720
NZ_CP035253.1/444080-444314
NC_003028.3/467152-467386
NZ_CP035249.1/453092-453326
NZ_CP035248.1/459329-459563
NZ_CP035260.1/431862-432096
NZ_CP035261.1/481148-481382
NZ_CP035263.1/439056-439290
NZ_CP035262.1/437819-438053
NZ_CP035257.1/471787-472021
NZ_CP038253.1/460881-461115
NZ_CP035245.1/453076-453294
NZ_CP035251.1/436450-436684
NZ_CP035252.1/436357-436591
NZ_CP035241.1/420762-420996
NZ_CP035236.1/464320-464554
NZ_CP035259.1/439733-439967
NZ_CP035258.1/444966-445200
NZ_CP035243.1/477746-477980
NZ_CP035242.1/1831564-1831330
NZ_CP035255.1/467101-467335
NZ_CP035256.1/506937-507171
NZ_CP035237/492216-492450
NZ_CP035235.1/489973-490207
NZ_CP035234.1/453357-453591
NZ_CP035246.1/447304-447548
NZ_CP035247.1/446878-447122
NZ_CP038252.1/1709082-1708848
NZ_CP035264.1/499491-499725
NZ_CP035265.1/463392-463626
0408_Glycine
NC_008533.2/376440-376528
NZ_CP035244.1/383677-383765
NZ_CP038251.1/382486-382574
NZ_CP035254.1/414756-414844
NZ_CP035253.1/375350-375438
NC_003028.3/387494-387582
NZ_CP035249.1/388128-388216
NZ_CP035248.1/393373-393461
NZ_CP035260.1/373241-373329
NZ_CP035261.1/416034-416122
NZ_CP035263.1/378945-379033
NZ_CP035262.1/380872-380960
NZ_CP035257.1/393907-393995
NZ_CP038253.1/383018-383106
NZ_CP035245.1/394541-394629
NZ_CP035251.1/379532-379620
NZ_CP035252.1/378194-378282
NZ_CP035241.1/355699-355787
NZ_CP035236.1/402533-402621
NZ_CP035259.1/383019-383107
NZ_CP035258.1/388252-388340
NZ_CP035243.1/410297-410385
NZ_CP035242.1/1899013-1898925
NZ_CP035255.1/392269-392357
NZ_CP035256.1/432125-432213
NZ_CP035237/412456-412544
NZ_CP035235.1/423543-423631
NZ_CP035234.1/388350-388438
NZ_CP035246.1/388709-388797
NZ_CP035247.1/388283-388371
NZ_CP038252.1/1788751-1788663
NZ_CP035264.1/434712-434800
NZ_CP035265.1/398614-398702
0701_PyrR
NC_008533.2/631790-631894
NZ_CP035244.1/641694-641798
NZ_CP038251.1/645419-645523
NZ_CP035254.1/688602-688706
NZ_CP035253.1/662522-662626
NC_003028.3/668006-668110
NZ_CP035249.1/656219-656323
NZ_CP035248.1/661307-661411
NZ_CP035260.1/618833-618937
NZ_CP035261.1/669017-669121
NZ_CP035263.1/638326-638430
NZ_CP035262.1/635271-635375
NZ_CP035257.1/667987-668091
NZ_CP038253.1/651003-651107
NZ_CP035245.1/640437-640541
NZ_CP035251.1/633864-633968
NZ_CP035252.1/633824-633928
NZ_CP035241.1/603736-603840
NZ_CP035236.1/659675-659779
NZ_CP035259.1/632587-632691
NZ_CP035258.1/637806-637910
NZ_CP035243.1/671049-671153
NZ_CP035242.1/1637718-1637614
NZ_CP035255.1/658667-658771
NZ_CP035256.1/689095-689199
NZ_CP035237/681887-681991
NZ_CP035235.1/686295-686399
NZ_CP035234.1/649456-649560
NZ_CP035246.1/643199-643303
NZ_CP035247.1/641428-641532
NZ_CP038252.1/1044661-1044765
NZ_CP035264.1/693358-693462
NZ_CP035265.1/658650-658754
1278_PyrR
NC_008533.2/1168506-1168374
NZ_CP035244.1/1203672-1203540
NZ_CP038251.1/1181910-1181778
NZ_CP035254.1/1201843-1201711
NZ_CP035253.1/1175765-1175633
NC_003028.3/1214364-1214232
NZ_CP035249.1/1212560-1212428
NZ_CP035248.1/1188929-1188797
NZ_CP035260.1/1145455-1145323
NZ_CP035261.1/1208801-1208669
NZ_CP035263.1/1210211-1210079
NZ_CP035262.1/1210709-1210577
NZ_CP035257.1/1228491-1228359
NZ_CP038253.1/1211983-1211851
NZ_CP035245.1/1175974-1175842
NZ_CP035251.1/1180413-1180281
NZ_CP035252.1/1168861-1168729
NZ_CP035241.1/1136222-1136090
NZ_CP035236.1/1201128-1200996
NZ_CP035259.1/1193960-1193828
NZ_CP035258.1/1196776-1196644
NZ_CP035243.1/1222469-1222337
NZ_CP035242.1/1085800-1085932
NZ_CP035255.1/1223030-1222898
NZ_CP035256.1/1251993-1251861
NZ_CP035237/893382-893514
NZ_CP035235.1/867039-867171
NZ_CP035234.1/1216390-1216258
NZ_CP035246.1/918833-918701
NZ_CP035247.1/888892-889024
NZ_CP038252.1/1578673-1578541
NZ_CP035264.1/1214611-1214479
NZ_CP035265.1/1179838-1179706
1286_PyrR
NC_008533.2/1174652-1174775
NZ_CP035244.1/1209616-1209739
NZ_CP038251.1/1187853-1187976
NZ_CP035254.1/1207989-1208112
NZ_CP035253.1/1181911-1182034
NC_003028.3/1220356-1220479
NZ_CP035249.1/1218561-1218684
NZ_CP035248.1/1194881-1195004
NZ_CP035260.1/1151446-1151569
NZ_CP035261.1/1214848-1214971
NZ_CP035263.1/1216357-1216480
NZ_CP035262.1/1216855-1216978
NZ_CP035257.1/1234434-1234557
NZ_CP038253.1/1218030-1218153
NZ_CP035245.1/1182022-1182145
NZ_CP035251.1/1186508-1186631
NZ_CP035252.1/1174956-1175079
NZ_CP035241.1/1142269-1142392
NZ_CP035236.1/1207372-1207495
NZ_CP035259.1/1200104-1200227
NZ_CP035258.1/1202922-1203045
NZ_CP035243.1/1228566-1228689
NZ_CP035242.1/1079703-1079580
NZ_CP035255.1/1228973-1229096
NZ_CP035256.1/1257936-1258059
NZ_CP035237/887439-887316
NZ_CP035235.1/861096-860973
NZ_CP035234.1/1222333-1222456
NZ_CP035246.1/924824-924947
NZ_CP035247.1/882901-882778
NZ_CP038252.1/1584665-1584788
NZ_CP035264.1/1220749-1220874
NZ_CP035265.1/1185878-1186003
1847_Guanine
NC_008533.2/1642357-1642452
NZ_CP035244.1/1681477-1681572
NZ_CP038251.1/1658750-1658845
NZ_CP035254.1/1712611-1712706
NZ_CP035253.1/1684512-1684607
NC_003028.3/1754791-1754886
NZ_CP035249.1/1734421-1734516
NZ_CP035248.1/1670371-1670466
NZ_CP035260.1/1598396-1598491
NZ_CP035261.1/1689192-1689287
NZ_CP035263.1/1706487-1706582
NZ_CP035262.1/1713064-1713159
NZ_CP035257.1/1752100-1752195
NZ_CP038253.1/1709025-1709120
NZ_CP035245.1/1644008-1644103
NZ_CP035251.1/1696876-1696971
NZ_CP035252.1/1725101-1725196
NZ_CP035241.1/1603213-1603308
NZ_CP035236.1/1686431-1686526
NZ_CP035259.1/1677293-1677388
NZ_CP035258.1/1673647-1673742
NZ_CP035243.1/1736143-1736238
NZ_CP035242.1/585143-585048
NZ_CP035255.1/1750943-1751038
NZ_CP035256.1/1774823-1774918
NZ_CP035237/1677915-1678010
NZ_CP035235.1/1732392-1732487
NZ_CP035234.1/1694240-1694335
NZ_CP035246.1/1642208-1642303
NZ_CP035247.1/1642155-1642250
NZ_CP038252.1/440925-440830
NZ_CP035264.1/1709438-1709533
NZ_CP035265.1/1672843-1672938
1069_TrpT-box
NC_008533.2/967936-968153
NZ_CP035244.1/965977-966194
NZ_CP038251.1/971467-971684
NZ_CP035254.1/1013649-1013866
NZ_CP035253.1/987569-987786
NC_003028.3/1005306-1005523
NZ_CP035249.1/1012131-1012348
NZ_CP035248.1/988187-988404
NZ_CP035260.1/947410-947627
NZ_CP035261.1/1007581-1007798
NZ_CP035263.1/1175580-1175363
NZ_CP035262.1/1176074-1175857
NZ_CP035257.1/1029489-1029706
NZ_CP038253.1/1012908-1013125
NZ_CP035245.1/987238-987455
NZ_CP035251.1/980366-980583
NZ_CP035252.1/974686-974903
NZ_CP035241.1/935080-935297
NZ_CP035236.1/1004948-1005165
NZ_CP035259.1/987317-987534
NZ_CP035258.1/991378-991595
NZ_CP035243.1/1026533-1026750
NZ_CP035242.1/1282962-1282745
NZ_CP035255.1/986125-986342
NZ_CP035256.1/1016496-1016713
NZ_CP035237/1049878-1050095
NZ_CP035235.1/1105681-1105464
NZ_CP035234.1/977463-977680
NZ_CP035246.1/1091634-1091417
NZ_CP035247.1/1089870-1089653
NZ_CP038252.1/1412401-1412184
NZ_CP035264.1/1023562-1023779
NZ_CP035265.1/988867-989084
0716_TPP
NC_008533.2/646767-646855
NZ_CP035244.1/656051-656139
NZ_CP038251.1/659776-659864
NZ_CP035254.1/703538-703626
NZ_CP035253.1/677458-677546
NC_003028.3/681820-681908
NZ_CP035249.1/668309-668397
NZ_CP035248.1/673397-673485
NZ_CP035260.1/635197-635285
NZ_CP035261.1/684036-684124
NZ_CP035263.1/652667-652755
NZ_CP035262.1/649674-649762
NZ_CP035257.1/682416-682504
NZ_CP038253.1/665887-665975
NZ_CP035245.1/652538-652626
NZ_CP035251.1/645955-646043
NZ_CP035252.1/645915-646003
NZ_CP035241.1/618756-618844
NZ_CP035236.1/674104-674192
NZ_CP035259.1/648817-648905
NZ_CP035258.1/654036-654124
NZ_CP035243.1/686059-686147
NZ_CP035242.1/1622708-1622620
NZ_CP035255.1/673062-673150
NZ_CP035256.1/703490-703578
NZ_CP035237/700228-700316
NZ_CP035235.1/700652-700740
NZ_CP035234.1/663813-663901
NZ_CP035246.1/659837-659925
NZ_CP035247.1/658066-658154
NZ_CP038252.1/1056767-1056855
NZ_CP035264.1/708378-708466
NZ_CP035265.1/673670-673758
0719_TPP
NC_008533.2/643885-643973
NZ_CP035244.1/653215-653303
NZ_CP038251.1/656940-657028
NZ_CP035254.1/700702-700790
NZ_CP035253.1/674622-674710
NC_003028.3/684650-684738
NZ_CP035249.1/671145-671233
NZ_CP035248.1/676233-676321
NZ_CP035260.1/632361-632449
NZ_CP035261.1/681116-681204
NZ_CP035263.1/649837-649925
NZ_CP035262.1/646792-646880
NZ_CP035257.1/679496-679584
NZ_CP038253.1/663051-663139
NZ_CP035245.1/655413-655501
NZ_CP035251.1/648830-648918
NZ_CP035252.1/648790-648878
NZ_CP035241.1/615836-615924
NZ_CP035236.1/671184-671272
NZ_CP035259.1/645935-646023
NZ_CP035258.1/651154-651242
NZ_CP035243.1/683139-683227
NZ_CP035242.1/1625628-1625540
NZ_CP035255.1/670180-670268
NZ_CP035256.1/700608-700696
NZ_CP035237/697397-697485
NZ_CP035235.1/697816-697904
NZ_CP035234.1/660977-661065
NZ_CP035246.1/657001-657089
NZ_CP035247.1/655230-655318
NZ_CP038252.1/1059597-1059685
NZ_CP035264.1/705458-705546
NZ_CP035265.1/670750-670838
0726_TPP
NC_008533.2/653556-653458
NZ_CP035244.1/662840-662742
NZ_CP038251.1/666565-666467
NZ_CP035254.1/710328-710230
NZ_CP035253.1/684248-684150
NC_003028.3/691441-691343
NZ_CP035249.1/677935-677837
NZ_CP035248.1/683023-682925
NZ_CP035260.1/641988-641890
NZ_CP035261.1/690828-690730
NZ_CP035263.1/659458-659360
NZ_CP035262.1/656480-656382
NZ_CP035257.1/689206-689108
NZ_CP038253.1/672676-672578
NZ_CP035245.1/662203-662105
NZ_CP035251.1/655622-655524
NZ_CP035252.1/655582-655484
NZ_CP035241.1/625547-625449
NZ_CP035236.1/680894-680796
NZ_CP035259.1/655608-655510
NZ_CP035258.1/660827-660729
NZ_CP035243.1/692850-692752
NZ_CP035242.1/1615917-1616015
NZ_CP035255.1/679868-679770
NZ_CP035256.1/710296-710198
NZ_CP035237/707018-706920
NZ_CP035235.1/708864-708766
NZ_CP035234.1/672025-671927
NZ_CP035246.1/666627-666529
NZ_CP035247.1/664856-664758
NZ_CP038252.1/1066387-1066289
NZ_CP035264.1/715170-715072
NZ_CP035265.1/680462-680364
2199_TPP
NC_008533.2/2006430-2006328
NZ_CP035244.1/2058986-2058884
NZ_CP038251.1/2031961-2031859
NZ_CP035254.1/2078310-2078208
NZ_CP035253.1/2090627-2090525
NC_003028.3/2121377-2121275
NZ_CP035249.1/2100388-2100286
NZ_CP035248.1/2034427-2034325
NZ_CP035260.1/1960386-1960284
NZ_CP035261.1/2045227-2045125
NZ_CP035263.1/2105903-2105801
NZ_CP035262.1/2077051-2076949
NZ_CP035257.1/2119576-2119474
NZ_CP038253.1/2116223-2116121
NZ_CP035245.1/1999038-1998936
NZ_CP035251.1/2058741-2058639
NZ_CP035252.1/2125638-2125536
NZ_CP035241.1/1961883-1961781
NZ_CP035236.1/2060251-2060149
NZ_CP035259.1/2039148-2039046
NZ_CP035258.1/2078125-2078023
NZ_CP035243.1/2101499-2101397
NZ_CP035242.1/2086818-2086716
NZ_CP035255.1/2117063-2116961
NZ_CP035256.1/2183840-2183738
NZ_CP035237/2072989-2072887
NZ_CP035235.1/2111152-2111050
NZ_CP035234.1/2068825-2068723
NZ_CP035246.1/2009308-2009206
NZ_CP035247.1/2010964-2010862
NZ_CP038252.1/2098939-2098837
NZ_CP035264.1/2081321-2081219
NZ_CP035265.1/2044826-2044724
Downstream Protein Sequence Coordinates used for comparison
SP_0178
NC_003028.3/171438-170338
CP038252.1/174217-173117
CP035236.1/172927-171827
CP038253.1/189258-188158
CP035257.1/202243-201143
CP035260.1/169279-168179
CP035255.1/172260-171160
CP035256.1/211931-210831
CP035258.1/186394-185294
CP035259.1/186404-185304
CP035242.1/208380-207280
CP035243.1/211558-210458
CP035249.1/171488-170388
CP035251.1/177649-176549
CP035252.1/177556-176456
CP035234.1/174615-173515
CP035235.1/210002-208902
CP035244.1/171400-170300
CP038251.1/171851-170751
CP035246.1/177285-176185
CP035247.1/176837-175737
CP035248.1/168198-167098
CP035253.1/185626-184526
CP035254.1/225044-223944
CP035262.1/173075-171975
CP035263.1/172494-171394
NC_008533.2/173759-172659
CP035264.1/199611-198511
CP035265.1/163515-162415
CP035241.1/166524-165424
CP035261.1/210878-209778
NZ_CP035237.1/192431-191331
CP035245.1/205917-204817
SP_0488
NC_003028.3/467551-468114
CP035245.1/453459-454022
CP038252.1/1708683-1708120
CP035246.1/447713-448276
CP035247.1/447287-447850
CP035255.1/467500-468063
CP035256.1/507336-507899
CP035260.1/432261-432824
CP035264.1/499890-500453
CP035265.1/463791-464354
NZ_CP035237.1/492615-493178
CP035257.1/472186-472749
NC_008533.2/441375-441938
CP035234.1/453756-454319
CP035235.1/490372-490935
CP035244.1/449083-449646
CP038251.1/447892-448455
CP035248.1/459728-460291
CP035249.1/453491-454054
CP035251.1/436849-437412
CP035252.1/436756-437319
CP038253.1/461280-461843
CP035236.1/464719-465282
CP035241.1/421161-421724
CP035242.1/1831165-1830602
CP035243.1/478145-478708
CP035253.1/444479-445042
CP035254.1/483885-484448
CP035258.1/445365-445928
CP035259.1/440132-440695
CP035261.1/481547-482110
CP035262.1/438218-438781
CP035263.1/439455-440018
SP_0408
NC_003028.3/387673-388995
CP038252.1/1788572-1787250
CP035263.1/379124-380446
CP035241.1/355878-357200
CP035261.1/416213-417535
CP035253.1/375529-376851
CP035254.1/414935-416257
CP035251.1/379711-381033
CP035252.1/378373-379695
CP035255.1/392448-393770
CP035236.1/402712-404034
CP035242.1/1898834-1897512
CP035243.1/410476-411798
CP035256.1/432304-433626
CP038253.1/383197-384519
CP035257.1/394086-395408
CP035258.1/388431-389753
CP035260.1/373420-374742
CP035245.1/394720-396042
CP035249.1/388307-389629
CP035259.1/383198-384520
CP035264.1/434891-436213
CP035265.1/398793-400115
NC_008533.2/376619-377941
CP035246.1/388888-390210
CP035247.1/388462-389784
CP035262.1/381051-382373
NZ_CP035237.1/412635-413951
CP035248.1/393552-394874
CP035234.1/388529-389845
CP035235.1/423722-425038
CP035244.1/383856-385172
CP038251.1/382665-383981
SP_0701
NC_003028.3/668161-668862
CP038252.1/1044816-1045517
CP035248.1/661462-662163
CP035249.1/656374-657075
CP035245.1/640592-641293
CP035258.1/637961-638662
CP035259.1/632742-633443
NZ_CP035237.1/682042-682743
CP035241.1/603891-604592
CP035264.1/693513-694214
CP035265.1/658805-659506
CP035236.1/659830-660531
CP035246.1/643354-644055
CP035247.1/641583-642284
CP035255.1/658822-659523
CP035256.1/689250-689951
CP035260.1/618988-619689
CP035263.1/638481-639182
CP035257.1/668142-668843
CP035251.1/634019-634720
CP035252.1/633979-634680
NC_008533.2/631945-632646
CP035262.1/635426-636127
CP035253.1/662677-663378
CP035254.1/688757-689458
CP038253.1/651158-651859
CP035242.1/1637563-1636862
CP035243.1/671204-671905
CP035234.1/649611-650312
CP035235.1/686450-687151
CP035244.1/641849-642550
CP038251.1/645574-646275
CP035261.1/669172-669873
SP_1278
NC_003028.3/1214220-1213699
NC_008533.2/1168362-1167841
CP035236.1/1200984-1200463
CP035234.1/1216246-1215725
CP035235.1/867183-867704
CP035241.1/1136078-1135557
CP035242.1/1085944-1086465
CP035243.1/1222325-1221804
CP035244.1/1203528-1203007
CP038251.1/1181766-1181245
CP035245.1/1175830-1175309
CP035246.1/918689-918168
CP035247.1/889036-889557
CP035248.1/1188785-1188264
CP035249.1/1212416-1211895
CP038252.1/1578529-1578008
CP035251.1/1180269-1179748
CP035252.1/1168717-1168196
CP035253.1/1175621-1175100
CP035254.1/1201699-1201178
CP038253.1/1211839-1211318
CP035257.1/1228347-1227826
CP035258.1/1196632-1196111
CP035259.1/1193816-1193295
CP035261.1/1208657-1208136
CP035262.1/1210565-1210044
CP035263.1/1210067-1209546
CP035264.1/1214467-1213946
CP035265.1/1179694-1179173
NZ_CP035237.1/893526-894047
CP035255.1/1222886-1222365
CP035256.1/1251849-1251328
CP035260.1/1145311-1144790
SP_1286
NC_003028.3/1220502-1221785
CP035249.1/1218707-1219990
CP038252.1/1584811-1586094
CP035246.1/924970-926253
CP035247.1/882755-881472
CP035255.1/1229119-1230402
CP035256.1/1258082-1259365
CP035260.1/1151592-1152875
CP035243.1/1228712-1229995
CP035251.1/1186654-1187937
CP035252.1/1175102-1176385
NC_008533.2/1174798-1176081
CP035236.1/1207518-1208801
CP035242.1/1079557-1078274
CP035245.1/1182168-1183451
CP035258.1/1203068-1204351
CP035259.1/1200250-1201533
CP035262.1/1217001-1218284
CP035263.1/1216503-1217786
CP035241.1/1142415-1143698
CP035253.1/1182057-1183340
CP035254.1/1208135-1209418
CP038253.1/1218176-1219459
CP035257.1/1234580-1235863
NZ_CP035237.1/887293-886010
CP035234.1/1222479-1223762
CP035235.1/860950-859667
CP035244.1/1209762-1211045
CP038251.1/1187999-1189282
CP035264.1/1220895-1222178
CP035265.1/1186024-1187307
CP035261.1/1214994-1216277
CP035248.1/1195027-1196310
SP_1847
NC_003028.3/1755277-1755858
CP038252.1/440439-439858
CP035253.1/1685007-1685588
CP035254.1/1713106-1713687
CP035236.1/1686926-1687507
CP035245.1/1644454-1645035
CP035246.1/1642703-1643284
CP035247.1/1642650-1643231
CP035263.1/1706982-1707563
NC_008533.2/1642852-1643433
CP035241.1/1603708-1604289
CP035242.1/584647-584066
CP035243.1/1736639-1737220
CP035248.1/1670866-1671447
CP035249.1/1734916-1735497
CP035251.1/1697371-1697952
CP035258.1/1674142-1674723
CP035259.1/1677788-1678369
CP035260.1/1598891-1599472
CP035262.1/1713559-1714140
CP035264.1/1709933-1710514
CP035265.1/1673338-1673919
NZ_CP035237.1/1678410-1678991
CP035252.1/1725596-1726177
CP035255.1/1751438-1752019
CP035256.1/1775318-1775899
CP035261.1/1689687-1690268
CP035234.1/1694735-1695316
CP035235.1/1732887-1733468
CP035244.1/1681972-1682553
CP038251.1/1659245-1659826
CP038253.1/1709520-1710101
CP035257.1/1752595-1753176
SP_1069
NZ_CP035237.1/1050208-1051212
NC_003028.3/1005636-1006640
CP038252.1/1412071-1411067
CP035258.1/991708-992712
CP035259.1/987647-988651
CP035241.1/935410-936414
CP035245.1/987568-988572
CP035246.1/1091304-1090300
CP035247.1/1089540-1088536
CP035253.1/987899-988903
CP035254.1/1013979-1014983
CP035255.1/986455-987459
CP035256.1/1016826-1017830
CP038253.1/1013238-1014242
CP035257.1/1029819-1030823
CP035260.1/949162-950166
CP035261.1/1007911-1008915
CP035264.1/1023892-1024896
CP035265.1/989197-990201
NC_008533.2/968266-969270
CP035236.1/1006699-1007703
CP035251.1/980696-981700
CP035252.1/975016-976020
CP035262.1/1175744-1174740
CP035263.1/1175250-1174246
CP035242.1/1282632-1281628
CP035243.1/1026863-1027867
CP035234.1/977793-978797
CP035235.1/1105351-1104347
CP035244.1/966307-967311
CP035248.1/988517-989521
CP038251.1/971797-972801
CP035249.1/1012461-1013465
SP_0716
NC_003028.3/682123-682791
NC_008533.2/644188-644856
CP035246.1/657304-657972
CP035247.1/655533-656201
CP038252.1/1057070-1057738
CP038253.1/663354-664022
CP035260.1/632664-633332
CP035263.1/650140-650808
NZ_CP035237.1/697701-698369
CP035248.1/673700-674368
CP035249.1/668612-669280
CP035234.1/661280-661948
CP035235.1/698119-698787
CP035244.1/653518-654186
CP038251.1/657243-657911
CP035241.1/616139-616807
CP035261.1/681419-682087
CP035262.1/647095-647763
CP035236.1/671487-672155
CP035242.1/1625325-1624657
CP035243.1/683442-684110
CP035253.1/674925-675593
CP035254.1/701005-701673
CP035255.1/670483-671151
CP035256.1/700911-701579
CP035257.1/679799-680467
CP035258.1/651457-652125
CP035259.1/646238-646906
CP035251.1/646258-646926
CP035252.1/646218-646886
CP035245.1/652841-653509
CP035264.1/705761-706429
CP035265.1/671053-671721
SP_0719
NC_003028.3/685000-685560
CP035248.1/676583-677143
CP035249.1/671495-672055
CP035246.1/660186-660746
CP035247.1/658415-658975
CP035251.1/649181-649741
CP035252.1/649141-649701
CP038252.1/1059947-1060506
NZ_CP035237.1/700578-701138
CP035236.1/674454-675014
CP035242.1/1622358-1621798
CP035243.1/686409-686969
CP035245.1/655763-656323
CP035255.1/673412-673972
CP035256.1/703840-704400
CP035257.1/682766-683326
CP035258.1/654386-654946
CP035259.1/649167-649727
CP035260.1/635547-636107
CP035261.1/684386-684946
CP035262.1/650024-650584
CP035264.1/708729-709289
CP035265.1/674021-674581
NC_008533.2/647116-647676
CP035234.1/665585-666145
CP035235.1/702424-702984
CP035244.1/656400-656960
CP038251.1/660125-660685
CP035253.1/677807-678367
CP035254.1/703887-704447
CP038253.1/666236-666796
CP035263.1/653017-653577
CP035241.1/619106-619666
SP_0726
NZ_CP035237.1/706836-706045
NC_003028.3/691259-690468
CP035234.1/671843-671052
CP035235.1/708682-707891
CP035244.1/662658-661867
CP038251.1/666383-665592
CP038252.1/1066205-1065414
CP035236.1/680712-679921
CP035251.1/655440-654649
CP035252.1/655400-654609
CP038253.1/672494-671703
CP035257.1/689024-688233
CP035260.1/641806-641015
NC_008533.2/653374-652583
CP035242.1/1616099-1616890
CP035243.1/692668-691877
CP035245.1/662021-661230
CP035246.1/666445-665654
CP035247.1/664674-663883
CP035248.1/682841-682050
CP035249.1/677753-676962
CP035258.1/660645-659854
CP035259.1/655426-654635
CP035263.1/659276-658485
CP035264.1/714988-714197
CP035265.1/680280-679489
CP035253.1/684066-683275
CP035254.1/710146-709355
CP035241.1/625365-624574
CP035261.1/690646-689855
CP035255.1/679686-678880
CP035256.1/710114-709308
CP035262.1/656298-655492
SP_2199
NC_003028.3/2121204-2120914
CP038252.1/2098766-2098476
CP038253.1/2116050-2115760
CP035257.1/2119403-2119113
CP035264.1/2081149-2080859
CP035265.1/2044654-2044364
CP035236.1/2060079-2059789
CP035234.1/2068652-2068362
CP035235.1/2110979-2110689
CP035242.1/2086645-2086355
CP035243.1/2101326-2101036
CP035244.1/2058813-2058523
CP038251.1/2031788-2031498
CP035253.1/2090454-2090164
CP035254.1/2078137-2077847
NZ_CP035237.1/2072816-2072526
NC_008533.2/2006257-2005967
CP035241.1/1961710-1961420
CP035245.1/1998865-1998575
CP035246.1/2009135-2008845
CP035247.1/2010791-2010501
CP035248.1/2034254-2033964
CP035249.1/2100215-2099925
CP035251.1/2058568-2058278
CP035252.1/2125465-2125175
CP035255.1/2116890-2116600
CP035256.1/2183667-2183377
CP035260.1/1960213-1959923
CP035261.1/2045054-2044764
CP035262.1/2076878-2076588
CP035263.1/2105730-2105440
CP035258.1/2077952-2077662
CP035259.1/2038975-2038685

### Sheet: Table S2 - CDM components
	Stock Solution (% or g/100mL unless noted otherwise	per 100 mL		Final Concentration (ug/mL unless noted)
Uracil	0.1	2	ml	20
Adenine	0.016	3.125	ml	5
Ca-pantothenate	0.1	0.12	ml	1.2
Nicotinic acid	0.03	0.1	ml	0.3
Pyridoxine.HCl	0.07	0.0428	ml	0.3
Thiamine.HCl	0.09	0.033	ml	0.3
Riboflavin	0.002	0.7	ml	0.14
Biotin	0.0035	0.0017	ml	0.6 ng/mL
K2HPO4		0.85	g	8500
NaOAc		0.2	g	2000
NaHCO3		0.04	g	400
MgCl2.6H2O		0.05	g	500
CaCl2	0.6	0.1	ml	6
CuSO4.5H2O	0.1	0.05	ml	0.5
ZnSO4.7H2O	0.3	0.016	ml	0.48
MnSO4.4H2O	0.07	0.0286	ml	0.2
Ala	4	222.8	ul	89
Arg	8	217.6	ul	174
Asn	8	165	ul	132
Asp	4	332.8	ul	133
Cys	8	604.8	ul	484
Gln	4	365	ul	146
Glu	8	183.6	ul	147
Gly	12	62.4	ul	75
His	8	194	ul	155
Ile	4	327.6	ul	131
Leu	4	327.6	ul	131
Lys	8	182.6	ul	146
Met	4	372.6	ul	149
Phe	4	412.6	ul	165
Pro	4	287.6	ul	115
Ser	4	262.6	ul	105
Thr	4	297.6	ul	119
Trp	4	510	ul	204
Tyr	4	452.6	ul	181
Val	4	292.6	ul	117
Added immediately before use
Glucose	1 M	2.8	mL	28 mM
Choline.HCl	0.3	0.16	mL	4.8
FeSO4.7H2O	0.04	0.125	mL	0.5
Catalase	1 mg(5000U)/mL	0.6	mL	30 U/mL
Oxyrase		0.5	mL	5 uL/mL
Ligands not typically in complete CDM added in + Ligand condition
Guanine				50 ug/mL

### Sheet: Table S3 - Growth Parameters
From Figure 3, Supplementary Fig. 3
CDM NO LIGAND		Doubling time (min)	St. Dev.	Absolute growth rate (min -1)	sem	Relative Growth Rate	St.dev	Significance	Absolute carrying capacity	sem	Relative Carrying Capacity	St.dev	Significance
SP_0716_TPP	WT	24.4828	1.06171	0.0283561	0.00123132	1	0.0434237		0.465916	0.0495025	1	0.106248
	M1	25.0335	2.00279	0.0278277	0.00217021	0.981367	0.0765343	ns	0.451266	0.0450354	0.968557	0.0966599	ns
	M2	22.7393	1.30154	0.0305664	0.00176517	1.07795	0.0622503	ns	0.490503	0.044212	1.05277	0.0948926	ns
	M3	22.3935	0.5205	0.0309671	0.000727254	1.09208	0.0256472	*	0.477144	0.0269463	1.0241	0.0578351	ns
SP_0719_TPP	WT	28.0114	1.76259	0.0248302	0.00146528	1	0.059012		0.491801	0.040079	1	0.0814943
	M1	28.2753	1.93092	0.0246172	0.00165936	0.991423	0.0668284	ns	0.471793	0.0353167	0.959317	0.0718109	ns
	M2	29.3743	1.68497	0.023669	0.0013606	0.953233	0.0547961	ns	0.472212	0.0189719	0.960168	0.0385763	ns
	M3	34.7794	6.07586	0.0204942	0.00364716	0.825374	0.146884	*	0.490603	0.0453519	0.997564	0.092216	ns
SP_0726_TPP	WT	26.0188	1.34455	0.0266979	0.00139769	1	0.0523519		0.494994	0.0607905	1	0.122811
	M1	26.8854	3.30085	0.0261056	0.00331512	0.977812	0.124171	ns	0.503395	0.0327141	1.01697	0.0660899	ns
	M2												ns
	M3	22.4476	2.12362	0.0310913	0.00282228	1.16456	0.105712	ns	0.502625	0.0246861	1.01542	0.0498715	ns
SP_2199_TPP	WT	29.9125	1.47668	0.0232185	0.00111886	1	0.0481882		0.571197	0.0180139	1	0.031537
	M1	30.4731	2.27274	0.022854	0.00173501	0.984299	0.0747251	ns	0.576384	0.0306613	1.00908	0.053679	ns
	M2	30.1026	3.84331	0.0233393	0.00294586	1.0052	0.126875	ns	0.550189	0.0169675	0.963221	0.0297051	ns
	M3	33.1882	1.63026	0.0209281	0.00104613	0.901355	0.0450557	ns	0.593538	0.0130911	1.03911	0.0229187	ns
SP_0178_FMN	WT	33.5551	2.3246	0.0207389	0.0014206	1	0.0684993		0.466122	0.00834166	1	0.0178959
	M1	29.3237	2.63925	0.0237972	0.00212747	1.14747	0.102583	ns	0.478506	0.0068653	1.02657	0.0147285	ns
	M2	33.2136	3.62145	0.0210746	0.00226013	1.01618	0.10898	ns	0.508706	0.0158493	1.09136	0.0340024	ns
	M3	29.1273	2.8101	0.0239712	0.00216899	1.15586	0.104586	ns	0.0893979	0.0456902	0.191791	0.098022	*
SP_0488_FMN	WT	27.9387	0.491899	0.0248159	0.000433079	1	0.0174517		0.52029	0.0096122	1	0.0184747
	M1	34.9156	2.39727	0.0199292	0.00135078	0.80308	0.0544319	ns	0.359409	0.0127349	0.690786	0.0244766	ns
	M2	39.846	1.75377	0.0174235	0.000759644	0.70211	0.0306112	***	0.308959	0.0358829	0.59382	0.0689671	***
	M3	37.2526	1.88623	0.0186444	0.000895605	0.751309	0.0360899	*	0.312663	0.0206935	0.600939	0.039773	***
SP_0701_PyrR	WT	27.4124	2.52949	0.0254648	0.00232845	1	0.091438		0.414708	0.0155075	1	0.0373939
	M1	28.824	2.78883	0.0242356	0.00233432	0.951729	0.0916683	ns	0.410788	0.0234021	0.990548	0.0564303	ns
	M2	26.7227	2.18172	0.0260834	0.00213008	1.02429	0.083648	ns	0.438178	0.035624	1.05659	0.0859016	ns
	M3	48.9783	9.72137	0.0144937	0.00258173	0.569167	0.101384	*	0.00628341	0.00492272	0.0151514	0.0118703	***
SP_1278_PyrR	WT	22.8955	1.34544	0.0303591	0.00173204	1	0.0570518		0.497319	0.0605585	1	0.12177
**prev published	M1	28.1555	1.70894	0.0246932	0.00147764	0.813371	0.0486721	ns	0.418513	0.035723	0.841539	0.0718312	ns
	M2	25.9902	2.52068	0.0268786	0.0025911	0.885357	0.0853484	ns	0.516678	0.0241288	1.03893	0.0485177	ns
	M3	72.5943	15.465	0.0100037	0.00259392	0.329512	0.0854413	****	0.239112	0.065335	0.480802	0.131374	**
SP_1286_PyrR	WT	25.5529	1.44832	0.0272016	0.00150129	1	0.0551915		0.449845	0.0226897	1	0.050439
	M1	27.4447	2.2532	0.0254101	0.00211299	0.934142	0.0776788	ns	0.502218	0.0159799	1.11642	0.0355232	*
	M2	26.0107	3.78817	0.0272192	0.00441213	1.00065	0.162201	ns	0.491648	0.0648016	1.09293	0.144053	*
	M3
SP_0408_Glycine	WT	36.506	2.15109	0.0190469	0.00113976	1	0.0598397		0.338687	0.0224637	1	0.0663258
	M1	38.0163	1.38591	0.0182543	0.00065995	0.958387	0.0346488	ns	0.3324	0.0299299	0.981435	0.0883704	ns
	M2	40.5027	1.01081	0.0171229	0.000417701	0.898986	0.0219302	ns	0.333979	0.019141	0.986099	0.0565153	ns
	M3	44.2593	3.45028	0.015748	0.0012559	0.826801	0.0659373	**	0.314324	0.035411	0.928066	0.104554	ns
SP_1069_TrpTbox	WT	30.7325	0.980173	0.0225727	0.000725325	1	0.0321328		0.488163	0.0301616	1	0.0617858
	M1	31.4268	2.34407	0.022154	0.00164469	0.98145	0.0728618	ns	0.459915	0.0461144	0.942134	0.0944652	ns
	M2	31.2438	2.3768	0.0222816	0.00158695	0.987103	0.070304	ns	0.443686	0.0450983	0.908888	0.0923836	ns
	M3	38.5489	5.36064	0.0182525	0.00244942	0.808609	0.108512	*	0.410727	0.0186533	0.841373	0.0382112	*
SP_1847_guan	WT	25.5673	0.554716	0.0271213	0.000583626	1	0.0215191		0.468762	0.024942	1	0.0532082
	M1	25.1498	1.6044	0.0276555	0.00178322	1.0197	0.0657499	ns	0.452891	0.0355512	0.966142	0.0758406	ns
	M2	25.6119	0.594051	0.0270758	0.000637775	0.998325	0.0235157	ns	0.457995	0.0218069	0.977031	0.0465203	ns
	M3	23.5493	0.293187	0.0294377	0.000361231	1.08541	0.0133191	*	0.449921	0.0360191	0.959806	0.0768387	ns
From Figure 3, Supplementary Fig. 3
CDM WITH LIGAND		Doubling time (min)	St. Dev.	Absolute growth rate (min -1)	St. Dev.	Relative Growth Rate	St. Dev	Significance	Absolute carrying capacity	St. Dev	Reletive Carrying Capacity	St. Dev	Significance
SP_0716_TPP	WT	24.0163	1.34479	0.0289388	0.00165646	1	0.0572399		0.465916	0.0495025	1	0.106248
	M1	23.6037	4.60272	0.0302433	0.005418	1.04508	0.187222	ns	0.451266	0.0450354	0.968557	0.0966599	ns
	M2	23.576	0.740842	0.0294244	0.000910303	1.01678	0.0314561	ns	0.490503	0.044212	1.05277	0.0948926	ns
	M3	22.6513	1.44705	0.0307024	0.00191253	1.06094	0.0660887	ns	0.477144	0.0269463	1.0241	0.0578351	ns
SP_0719_TPP	WT	27.2694	1.97146	0.0255599	0.00212351	1	0.0830796		0.437539	0.0372876	1	0.0852212
	M1	29.4767	1.25377	0.0235544	0.00101836	0.921537	0.0398421	ns	0.452769	0.0169895	1.03481	0.0388298	ns
	M2	30.4503	2.33485	0.0228844	0.00171491	0.895322	0.0670935	ns	0.468832	0.0214634	1.07152	0.0490549	ns
	M3	27.9161	4.62056	0.0254235	0.00400499	0.994663	0.15669	ns	0.509514	0.0644778	1.1645	0.147365	*
SP_0726_TPP	WT	24.7	0.539867	0.0281166	0.00138088	1	0.0491126		0.432349	0.0380355	1	0.0879742
	M1	26.7527	0.85509	0.0260161	0.00187083	0.925293	0.0665384	ns	0.451553	0.0197996	1.04442	0.0457955	ns
	M2												ns
	M3	26.2489	1.38151	0.0267132	0.00326697	0.950088	0.116194	ns	0.460229	0.0503366	1.06449	0.116426	ns
SP_2199_TPP	WT	30.3975	1.00871	0.0229287	0.00185889	1	0.0810727		0.56834	0.0147895	1	0.0260222
	M1	31.0809	1.03924	0.0224261	0.00182911	0.978083	0.0797741	ns	0.598492	0.0185972	1.05305	0.0327219	ns
	M2	30.2865	1.69537	0.0232502	0.00318621	1.01402	0.138962	ns	0.566956	0.0255518	0.997565	0.0449587	ns
	M3	33.6568	0.801389	0.0206555	0.00125534	0.900858	0.0547498	ns	0.582326	0.0205411	1.02461	0.0361423	ns
SP_0178_FMN	WT	33.1419	3.63416	0.0211269	0.00232544	1	0.11007		0.462014	0.0303328	1	0.0656534
	M1	32.4949	2.77937	0.0214641	0.00186987	1.01596	0.0885066	ns	0.511762	0.050128	1.10768	0.108499	ns
	M2	31.4809	1.22059	0.0220444	0.000815591	1.04343	0.0386044	ns	0.493848	0.00978461	1.0689	0.0211782	ns
	M3	34.9716	1.06292	0.0198358	0.000611924	0.938887	0.0289642	ns	0.436407	0.0225698	0.944575	0.0488508	ns
SP_0488_FMN	WT	28.5468	0.585562	0.0242895	0.00049206	1	0.0202582		0.477479	0.0105567	1	0.0221091
	M1	35.3213	3.72156	0.0198031	0.00204334	0.815296	0.0841243	*	0.371582	0.0186068	0.778215	0.0389689	ns
	M2	37.7785	1.90647	0.0183874	0.000944798	0.757009	0.0388974	**	0.315042	0.019227	0.659802	0.0402676	***
	M3	37.6903	4.93055	0.0186545	0.00242468	0.768005	0.0998244	**	0.321491	0.0641547	0.673308	0.134361	**
SP_0701_PyrR	WT	30.0812	1.83166	0.0231147	0.00142162	1	0.0615029		0.37461	0.0060621	1	0.0161824
	M1	33.183	3.51874	0.0210839	0.00221118	0.912143	0.0956612	ns	0.368792	0.0113571	0.984468	0.030317	ns
	M2	30.6198	2.84996	0.0228011	0.00211365	0.986434	0.091442	ns	0.400358	0.016308	1.06873	0.0435332	ns
	M3	42.2657	3.95559	0.0165194	0.00153552	0.714671	0.0664307	**	0.352503	0.0123124	0.940986	0.0328672	ns
SP_1278_PyrR	WT	26.0826	1.55345	0.0266548	0.00160799	1	0.0603263		0.508576	0.0820413	1	0.161316
**prev published	M1	25.2185	0.887739	0.0275137	0.000956004	1.03222	0.0358661	ns	0.498553	0.0429489	0.980293	0.0844493	ns
	M2	23.5982	0.91148	0.0294112	0.00119289	1.10341	0.0447532	*	0.482397	0.0830303	0.948524	0.16326	ns
	M3	24.7099	1.7129	0.0281661	0.00198921	1.0567	0.0746284	ns	0.438217	0.0742106	0.861655	0.145918	ns
SP_1286_PyrR	WT	26.7535	1.5922	0.025989	0.00152001	1	0.0584867		0.439157	0.0276941	1	0.0630619
	M1	28.2594	1.30963	0.0245751	0.00114518	0.945599	0.0440639	ns	0.515794	0.0226794	1.17451	0.0516431	**
	M2	27.7046	3.13561	0.0253347	0.00314171	0.974826	0.120886	ns	0.499213	0.0524131	1.13675	0.119349	*
	M3
SP_0408_Glycine	WT	28.0193	1.47005	0.0247966	0.00125359	1	0.0505548		0.378646	0.00913511	1	0.0241257
	M1	26.3768	1.68677	0.0263759	0.00171186	1.06369	0.0690359	ns	0.397733	0.0172248	1.05041	0.0454906	ns
	M2	26.9935	3.24011	0.025993	0.00295429	1.04825	0.119141	**	0.392184	0.0109844	1.03575	0.0290098	ns
	M3	43.13	5.43209	0.0162858	0.00192097	0.656776	0.0774688	****	0.325789	0.00595085	0.860407	0.0157161	*
SP_1069_TrpTbox	WT	28.8549	4.29104	0.024494	0.00372279	1	0.151988		0.545349	0.0388284	1	0.0711993
	M1	29.7667	4.2163	0.0237225	0.00363222	0.968502	0.14829	ns	0.536105	0.0368822	0.98305	0.0676304	ns
	M2	31.0888	6.71183	0.0232739	0.0053163	0.95019	0.217045	ns	0.556853	0.0405244	1.02109	0.0743091	ns
	M3	30.2911	5.15551	0.0235231	0.00440341	0.960362	0.179775	ns	0.470541	0.0234591	0.862827	0.0430167	**
SP_1847_guan	WT	40.2895	2.32356	0.0172527	0.00101113	1	0.0586072		0.447186	0.0360654	1	0.0806497
	M1	45.8166	1.73232	0.0151463	0.000557473	0.877906	0.0323121	*	0.442573	0.0252795	0.989683	0.0565303	ns
	M2	46.6677	5.2116	0.0149966	0.00161013	0.869232	0.0933262	ns	0.47864	0.0229901	1.07034	0.0514107	ns
	M3	38.7395	3.51859	0.0180158	0.00163249	1.04423	0.0946222	ns	0.428988	0.02548	0.959305	0.0569785	ns
Kruskal-Wallis followed by Dunn's test of multiple comparisons, each mutant compared to WT
* p<0.05, ** p<0.01, *** p<0.001, **** p<0.0001
From Figure 6D		Doubling time (min)	sem	Significance	Absolute growth rate (min -1)	sem	Carrying capacity	sem	Significance
CDM 0 ng/mL Riboflavin
SP_0178_FMN_KO		20.9953	2.3	**	0.0333452	0.00363211	0.144653	0.00253797	**
SP_0178_FMN_M3		27.5834	1.6		0.0252012	0.00148077	0.170289	0.0195165
CDM + 7 ng/mL Riboflavin
SP_0178_FMN_KO		29.8123	3.8	ns	0.0235724	0.00304228	0.298964	0.0410711	ns
SP_0178_FMN_M3		25.4175	1.2		0.0273247	0.00134075	0.290256	0.0157575
CDM + 14 ng/mL Riboflavin
SP_0178_FMN_KO		30.9424	0.43	ns	0.0224049	0.00031445	0.438635	0.0161767	ns
SP_0178_FMN_M3		32.4595	4.8		0.021733	0.00306761	0.466984	0.037481
CDM + 140 ng/mL Riboflavin
SP_0178_FMN_KO		27.3744	1.8	ns	0.0254177	0.001722	0.485875	0.0366004	ns
SP_0178_FMN_M3		23.8139	1.38224		0.0296167	0.00431774	0.508064	0.0113374
Mann-Whitney test between each pair
* p<.05, ** p < .01
From Figure 7D		Doubling time (min)	Std. Dev.	Significance	Absolute growth rate (min -1)	Std. Dev.	Carrying capacity	Std. Dev.	Significance
SP_0701_WTC
CDM 0 ug/mL Uracil		26.5936	1.19144		0.0261077	0.00115948	0.361817	0.0589362
CDM 20 ug/mL Uracil		28.5193	4.18794		0.0247565	0.00370018	0.388065	0.069572
SP_0701_M3
CDM 0 ug/mL Uracil		52.5796	36.9619		0.0223994	0.0159482	0.00529293	0.000656213
CDM 20 ug/mL Uracil		31.4354	5.3203	ns	0.0225881	0.00381828	0.41175	0.0374097	ns
CDM 60 ug/mL Uracil		31.4717	6.49355		0.0228424	0.00476265	0.407437	0.0386376
CDM 100 ug/mL Uracil		30.5447	4.45427		0.0231021	0.00336808	0.390813	0.0234496
Kruskal-Wallis with 20, 60 and 100 ug/mL values
From Figure 7E		Doubling time (min)	sem	Significance	Absolute growth rate (min -1)	sem	Carrying capacity	sem	Significance
CDM 0 ug/mL Uracil
SP_0701_M3		56.2625	37.022	ns	0.0201509	0.0173152	0.00814682	0.00111199	ns
SP_0701_KO		92.6714	35.1129		0.00858468	0.00384615	0.00906239	0.00403027
CDM 5 ug/mL Uracil
SP_0701_M3		33.9168	1.59947	**	0.0204751	0.000976314	0.229701	0.00742202	**
SP_0701_KO		29.7303	2.37661		0.023441	0.00190191	0.141191	0.0204225
CDM 20 ug/mL Uracil
SP_0701_M3		30.3996	0.886436	**	0.0228177	0.000678122	0.392884	0.0477991	*
SP_0701_KO		50.0198	5.00086		0.0139799	0.00147441	0.338465	0.00147441
Mann-Whitney test between each pair
* p<.05, ** p < .01
From Figure 7F		Doubling time (min)	sem	Significance	Absolute growth rate (min -1)	sem	Carrying capacity	sem
CDM 0 ug/mL Uracil
SP_1278_M3		40.9407	1.84871	ns	0.0337909	0.0192462	0.0194147	0.0101495	ns	** poor fit to curve
SP_1278_KO		34.1195	7.73464		0.020851	0.00472677	0.00369936	0.000517643		** poor fit to curve
CDM 5 ug/mL Uracil
SP_1278_M3		28.267	4.17849	**	0.0249786	0.00371446	0.298105	0.0118373	**
SP_1278_KO		39.3664	3.45397		0.0177238	0.00159479	0.166227	0.04164
CDM 20 ug/mL Uracil
SP_1278_M3		30.0703	4.66599	ns	0.0235231	0.00365343	0.362055	0.0307984	ns
SP_1278_KO		38.0234	11.4144		0.0197022	0.00589357	0.32497	0.0978815
Mann-Whitney test between each pair
* p<.05, ** p < .01

### Sheet: S4-Mouse_Sampling_Analysis
	Average p values From Dunn's test on 100 samplings				% of samples with p<0.05
	mLIvsWT	mONvsWT	mOFFvsWT		mLIvsWT	mONvsWT	mOFFvsWT
Carrying Capacity +ligand	0.983635	0.97922	0.417987		0	0	0.09
Carrying Capacity -ligand	0.984754	0.95697	0.0710956		0	0	0.62
Growth Rate + ligand	0.570675	0.894356	0.0658585		0.04	0	0.69
Growth Rate -ligand	0.837302	0.942614	0.03358		0	0	0.83
Nasopharnyx	0.0041685	0.091186	0.0003771		0.99	0.48	1
Lung	0.00206323	0.00345904	1.39074e-05		1	1	1
Blood	0.00362327	0.0107237	8.33771e-06		1	0.97	1
rich in vitro	0.967016	0.956202	0.94738		0	0	0

### Sheet: S5-Primers
Primers used to make the regulatory mutants
Sequence Name	Sequence	Notes
SP_CatF1	TGGAGCTGTAATATAAAAACCTTCTTCAAC	Used to ampify Chl resistance marker for all strains
SP_CatR1	CGGTATCGATAAGCTTGATGAAAATT	Used to ampify Chl resistance marker for all strains
SP_1847_F1	TCGACCTTGCAAATCCTGCTAGCAACCG	F1 and R1 primers used to create one homology arm
SP_1847_R1	GAAGAAGGTTTTTATATTACAGCTCCAAAAAAACGAACAAAAAGAAGAGAGGGTGAAC
SP_1847_F2	AATTTTCATCAAGCTTATCGATACCGAAACCAAAACACTAACAAAATAGTTGATTTCTA	F2 and R2 primers used to create a second homolgy arm
SP_1847_R2	AATAGCGACAGGGATCAAGG
SP_1847_M1_F	GTTCCGGCACCTTGTtttAACGTCGTGCCAATTC	Primers to introduce three individual mutations (M1-M3) into each RNA.
SP_1847_M1_R	GAATTGGCACGACGTTaaaACAAGGTGCCGGAAC
SP_1847_M2_F	TAGACTTTAGGAGGTCTTATGAAATT
SP_1847_M2_R	AATTTCATAAGACCTCCTAAAGTCTAAAATAGGCTTGAGCCAATGTTTTTATTTTAC
SP_1847_M3_F	GGGGACTTACTTAGAGATTAAGTAGG
SP_1847_M3_R	CTCTAAGTAAGTCCCCTAAATAGACAAAATAGGCTTGAGCCAATGTTTTTATTTTAC
SP_0408_F1	GCCAGTATGGAGTTTGATACTGC
SP_0408_R1	GAAGGTTTTTATATTACAGCTCCAGTAAAAATTAGTTCAACAGTTTTTACTTTATAAAGT
SP_0408_F2	AATTTTCATCAAGCTTATCGATACCGTAATAAACACATTGACAAAAGCC
SP_0408_R2	GACTAAAGCGATTGTGCCAGG
SP_0408_M1_F	CTGCTCAAACTCTGGGGTAAAAGGACAG
SP_0408_M1_R	CTGTCCTTTTACCCCAGAGTTTGAGCAG
SP_0408_M2_F	GATAGGAGAAGGAAATGTTAGAATTG
SP_0408_M2_R	CAATTCTAACATTTCCTTCTCCTATCTGGTATTTAATTGATTCTAATTTTAC
SP_0408_M3_F	AGCATTCCAGAGTACATGTATCTTG
SP_0408_M3_R	CAAGATACATGTACTCTGGAATGCTTGGTATTTAATTGATTCTAATTTTAC
SP_1069_F1	GCTCAACAACAATTGACTGC
SP_1069_R1	GAAGAAGGTTTTTATATTACAGCTCCAATATTCACTTTTAGCATTCACTCT
SP_1069_F2	AATTTTCATCAAGCTTATCGATACCGCAAAAAAATTCTAATAGACTATTGACA
SP_1069_R2	GATGACTTGTCCTGCTTCTTTGAGAAC
SP_1069_M1_F	CTATAATTGAGGACCTACCGCGCATCG
SP_1069_M1_R	CGATGCGCGGTAGGTCCTCAATTATAG
SP_1069_M2_F	ATGTTAAAGGAAATAAAAAGGAGAAACAG
SP_1069_M2_R	CTGTTTCTCCTTTTTATTTCCTTTAACATGGTTAAATTATATCATTTTTAAACTACTTG
SP_1069_M3_F	GCGCATCGACGTCCTCACAC
SP_1069_M3_R	GTGTGAGGACGTCGATGCGCGGTTAAATTATATCATTTTTAAACTACTTG
SP_2199_F1	CTACTGCAGGAACTTATGGTC
SP_2199_R1	GAAGAAGGTTTTTATATTACAGCTCCAGCTTACAGAAAAGAGCAGGAA
SP_2199_F2	AATTTTCATCAAGCTTATCGATACCGAGTTTCCTTGACATTTTTCTT
SP_2199_R2	TACGAACGTTTCCATTTAATCAC
SP_2199_M1_F	CTGTGTACAGTCACTGAGGAAGTGTTAAAC
SP_2199_M1_R	GTTTAACACTTCCTCAGTGACTGTACACAG
SP_2199_M2_F	ACGAGAAGAGGAGGTTCTTATG
SP_2199_M2_R	CATAAGAACCTCCTCTTCTCGTTATATATGATAGCGCAAAAT
SP_2199_M3_F	AATTTTGCACCTTTTCCATG
SP_2199_M3_R	CATGGAAAAGGTGCAAAATTTATATATGATAGCGCAAAAT
SP_0719_F1	AGGATGCTTATTAGGAGCTGTAG
SP_0719_R1	GAAGAAGGTTTTTATATTACAGCTCCAACTGGAAATACAGCCTTGC
SP_0719_F2	AATTTTCATCAAGCTTATCGATACCGTCAATTTCTTGAACTAGTATAAAATG
SP_0719_R2	GTTCGACGATAGAAAGCTGA
SP_0719_M1_F	GGTGCTTTAGGCACGGATGATACCCATTG
SP_0719_M1_R	CAATGGGTATCATCCGTGCCTAAAGCACC
SP_0719_M2_F	CTTTAAAAAAAGGAGTTTTTTATGTTG
SP_0719_M2_R	CAACATAAAAAACTCCTTTTTTTAAAGTTATTTAATTATGTGATTATTATAACAC
SP_0719_M3_F	TGTAAGCTGAACTCTAATTTGTATC
SP_0719_M3_R	GATACAAATTAGAGTTCAGCTTACATTATTTAATTATGTGATTATTATAACAC
SP_0716_F1	CTCCAATCATTATGGCACCTG
SP_0716_R1	GAAGAAGGTTTTTATATTACAGCTCCAGCAATTTATTCTTCCAATACACG
SP_0716_F2	AATTTTCATCAAGCTTATCGATACCGTATCGAAAACTATAGTAAAATGAAATAAG
SP_0716_R2	TGCTACTAATCCATTTGCTG
SP_0716_M1_F	GGTGCTTTAGGCACGGATAATACCCATTG
SP_0716_M1_R	CAATGGGTATTATCCGTGCCTAAAGCACC
SP_0716_M2_F	GTAAAGAGAGGAGAAGTAAATATGG
SP_0716_M2_R	CCATATTTACTTCTCCTCTCTTTACTTATTTAACTACTGAACCAGTATAGC
SP_0716_M3_F	TGTAAGTCAACTCTAATTCTTGATTG
SP_0716_M3_R	CAATCAAGAATTAGAGTTGACTTACATTATTTAACTACTGAACCAGTATAGC
SP_0726_F1	CTTATAACAGTTTGAAGGAGTAG
SP_0726_R1	GAAGAAGGTTTTTATATTACAGCTCCATTTCGAAGAAAATATTATTTC
SP_0726_F2	AATTTTCATCAAGCTTATCGATACCGAATAGAATTTTAATCATTTGAA
SP_0726_R2	TTCTTTCCTAATTAATACTCAATG
SP_0726_M1_F	GGTGCGTAAAGCACGGATTAACGACTGTTAG
SP_0726_M1_R	CTAACAGTCGTTAATCCGTGCTTTACGCACC
SP_0726_M2_F	AGTTGGTTGGGAGGTTTTAG
SP_0726_M2_R	CTAAAACCTCCCAACCAACTCTTTAGTATAGCATATTTTTATTG
SP_0726_M3_F	CTTCAGTTGGTTGCCTGGTTTTAGATGACT
SP_0726_M3_R	AGTCATCTAAAACCAGGCAACCAACTGAAG
SP_0701_F1	GTGTTAAAGGCTCCGAAT
SP_0701_R1	GAAGAAGGTTTTTATATTACAGCTCCAAAAAACAGCTAAATCCATGT
SP_0701_F2	CATCAAGCTTATCGATACCGCTTGACAAGTGCTAGTAGAAA
SP_0701_R2	GACTTGATACCAGATGCC
SP_0701_M1_F	CCTTTAAAGCAGTCGAGAGGCAGCTAAGG
SP_0701_M1_R	CCTTAGCTGCCTCTCGACTGCTTTAAAGG
SP_0701_M2_F	TGGCAGGTTCCCATTTTCGTGGCTT
SP_0701_M2_R	AAGCCACGAAAATGGGAACCTGCCA
SP_0701_M3_F	AGAATAGTAAAAAACCTTTAAAGCATTTTTCGTGGAACCTTG
SP_0701_M3_R	CAAGGTTCCACGAAAAATGCTTTAAAGGTTTTTTACTATTCT
SP_0178_F1	TTTTTCCCTTCCTCCAATCT
SP_0178_R1	CATCAAGCTTATCGATACCGTTATCCGAGGAGCGAG
SP_0178_F2	GAAGAAGGTTTTTATATTACAGCTCCAGATATACTAGATAAACGAAATAAGAGA
SP_0178_R2	CCCTCAACAAAAGACCAA
SP_0178_M1_F	ACTATACTGTCGATTTTGGAATTTCACC
SP_0178_M1_R	GGTGAAATTCCAAAATCGACAGTATAGT
SP_0178_M2_F	CCTCCAAAAAAATATACCTTGAATAGGGGAAAACTTATGCGATTAACAAAAATGCTCTG
SP_0178_M2_R	CAGAGCATTTTTGTTAATCGCATAAGTTTTCCCCTATTCAAGGTATATTTTTTTGGAGG
SP_0178_M3_F	CTTTTATCTTCTTTCGAAGATAGTTATTCAATTACAGATG
SP_0178_M3_R	GAATAACTATCTTCGAAAGAAGATAAAAGTATATTTGTGC
SP_0488_F1	CAACGAATCAAAGGCAATC
SP_0488_R1	GAAGAAGGTTTTTATATTACAGCTCCATTTTCATTTTTTATTTCAATTTATCCAC
SP_0488_F2	CATCAAGCTTATCGATACCGTGAACAAAATGCTTGCGC
SP_0488_R2	GACCATGTAGCCAAGAAT
SP_0488_M1_F	GTGAGATTCCACACTCGACAGTATAGTC
SP_0488_M1_R	GACTATACTGTCGAGTGTGGAATCTCAC
SP_0488_M2_F	GTCTGGATGGGAGAAGACAGAAAATTGGAGGAACCTGTTATGACAAAC
SP_0488_M2_R	CCTCCAATTTTCTGTCTTCTCCCATCCAGACTATACTGTCGGTTG
SP_0488_M3_F	AAAAGAGTCTTCAGGGCAATAGCCGGATTGTAACCA
SP_0488_M3_R	TGGTTACAATCCGGCTATTGCCCTGAAGACTCTTTT
SP_1286_F1	CTGACTCCAAGCCTCCTTGGT
SP_1286_R1	GAAGAAGGTTTTTATATTACAGCTCCAGGCTGATTTTGTAAATCATTTTTTCCCG
SP_1286_F2	CATCAAGCTTATCGATACCGTCGCTCTTTTATTTCTAGGCTCG
SP_1286_R2	CGTAAGTTGTATTGGCTGGTC
SP_1286_M1_F	GGTTTTTAATGTCATCGTGAGGTGACGAAGACG
SP_1286_M1_R	CGTCTTCGTCACCTCACGATGACATTAAAAACC
SP_1286_M2_F	GAAGTCTTACTCTGAGGcggTATTGCTGTAAAATAATGG
SP_1286_M2_R	CCATTATTTTACAGCAATAccgCCTCAGAGTAAGACTTC
SP_1286_M3_F	GCAAAGGTTTTTAATGTCATCCCGAGGGCCTATTGCTGTAAAATAATGG
SP_1286_M3_R	CCATTATTTTACAGCAATAGGCCCTCGGGATGACATTAAAAACCTTTGC
Primers used to verify integration		F0 and R0 primers flank each integration locus and are outside of homology arms
SP_0408_F0	CGCCTGCGTCAAATCAAGAC
SP_0408_R0	GCCACACCATTTTGAATAGCCATC
SP_0488_F0	GCGCTATATTCCAGATTTG
SP_0488_R0	ATAATCTGGTAAGTCTCCTC
SP_1069_F0	GAAAATATCTTTCTCTTAGCCTTGCC
SP_1069_R0	AGAATAGCCCAGACAAATCCTTGAG
SP_2199_F0	GAGTAATGTCAATGGTTTTGAAATTC
SP_2199_R0	TAGAAGCAGTTCCTTGACCACAG
SP_0719_F0	GCAAATGAGAAGTTCAATATTCC
SP_0719_R0	TGATAGCCGATATTTTCCATGG
SP_0716_F0	GAGAGAATATCCGTGCCTTTAACC
SP_0716_R0	CAGCTTGGTATAATTTCCAATTTTC
SP_0726_F0	TCATGCCACAAGAAAATTCATG
SP_0726_R0	CTATTGGAGGCTTGACTTCGGAG
SP_0701_F0	TTCTTTGGCTGTTGGAAG
SP_0701_R0	TCCTGCAATCACTTCTACT
SP_0178_F0	AGAGGAAGTGGCAATGTAA
SP_0178_R0	ATAAGGGTGTTTTAGCTGG
SP_1278_F0	CCAGCGAAAAAGAGTTCA
SP_1278_R0	ATTGTTCTTGCTTCGAGTC
SP_1847_F0	GCTTGGAAGAACGCCAAGTCTGG
SP_1847_R0	CCAAGAACGGCTGCTTGCGAGTG
Primers used to construct lacZ reporter strains
SP0647+CAT_F	agcaaaataaTGGAGCTGTAATATAAAAACC
CAT+SP0647_R	tacagctccaTTATTTTGCTTTTGCTGCGTAC
SP0701+lacZ_F	gcgagaacatGTGGAAGTTACTGACGTAAG	Fwd and Rvs primers to amplify regulatory for each RNA regulator and place preceding lacZ reporter
lacZ+SP0701_R	taacttccacATGTTCTCGCATAGGTTTC
SP0488+lacZ_F	tatgacaaacGTGGAAGTTACTGACGTAAG
lacZ+SP0488_R	taacttccacGTTTGTCATAACAGGTTCC
SP0178+lacZ_F	gagcgattcaGTGGAAGTTACTGACGTAAG
lacZ+SP0178_R	taacttccacTGAATCGCTCATCTCGCTAC
SP1069+lacZ_F	tgaaaaataaaGTGGAAGTTACTGACGTAAG
lacZ+SP1069_R	taacttccacTTTATTTTTCATTCTGTTTCTCC
SP0716+lacZ_F	ggaaacacaaGTGGAAGTTACTGACGTAAG
lacZ+SP0716_R	taacttccacTTGTGTTTCCATATTTACTTCTC
SP0719+lacZ_F	gttgaaaaaaGTGGAAGTTACTGACGTAAG
lacZ+SP0719_R	taacttccacTTTTTTCAACATAAAAAACTCCTTTTTTTAAAG
SP0726+lacZ_F	gacttatttaGTGGAAGTTACTGACGTAAG
lacZ+SP0726_R	taacttccacTAAATAAGTCATCTAAAAC
SP2199+lacZ_F	gaaagcaagcGTGGAAGTTACTGACGTAAG
lacZ+SP2199_R	taacttccacGCTTGCTTTCATAAGAAC
SP1847+lacZ_F	tgaaattattaGTGGAAGTTACTGACGTAAG
lacZ+SP1847_R	taacttccacTAATAATTTCATAAGACCTCCTAAAG
SP1286+lacZ_F	tgggctctGTGGAAGTTACTGACGTAAG
lacZ+SP1286_R	acttccacAGAGCCCATTATTTTACAG
Primers to construct parent lacZ strain where SP0647 is replaced with promoterless lacZ and kanR.
GA_Prom+SP0647_R	tcaaacggatcgatccttaaTTATTTTGCTTTTGCTGC
GA_SP0647+Prom_F	acgcagcaaaagcaaaataaTTAAGGATCGATCCGTTTG
GA_SJKan+Prom_R	gatattctcattttagccatTTATTATTTCCCTCCTCTTTTC
GA_Prom+SJKan_F	aaagaggagggaaataataaATGGCTAAAATGAGAATATCACC
GA_lacZ+SJKan_R	cttacgtcagtaacttccacCTAAAACAATTCATCCAGTAAAATATAATATTTTATTTT
GA_SJKan_lacZ_F	tactggatgaattgttttagGTGGAAGTTACTGACGTAAGATTAC
Primers used for qPCR of SP_1278
SP_0973F1	TCAAATGCTCCTCTTGTGGCA	qPCR of housekeeping control
SP_0973R1	CCTCAATCTTGTCTGGATGGG	qPCR of housekeeping control
SP_1286F2	ACCTCATCATCGCAAGTGCT	qPCR of SP_1286
SP_1286R2	ATGGCTGAAAGGGCAGTACC	qPCR of SP_1286
Primer used to create KO Strains
SP_0701KO_LHA_F	AGCCAAGTAGTAGCTCAG
SP_0701KO_LHA_R	TACTGGATGAATTGTTTTAGAGGTTTCTCCTTTTACCTTTAC
SP_0701KO_RHA_F	TCAAACGGATCGATCCTTAAGTCAGTAAGATAAAGAGAGAC
SP_0701KO_RHA_R	AAATAATTACAGTACTACCCAC
SP_1278KO_LHA_F	ATTCCTTATTTTCTCAGTTATGG
SP_1278KO_LHA_R	TCAAACGGATCGATCCTTAAATAGAAAAATAAGATATAGCAGACTG
SP_1278KO_RHA_F	TACTGGATGAATTGTTTTAGGACAAACCTCCAAAAAGAAAAGTC
SP_1278KO_RHA_R	TCAAGGTCTTGACGGCTG
SJKan_Fv2	TTAAGGATCGATCCGTTTGATTTTTAATGG	used to amplify kanr cassette for SP_0701 and SP_1278 KO strains
SJKan_R	CTAAAACAATTCATCCAGTAAAATATAATATTTTATTTTC	used to amplify kanr cassette for SP_0701 and SP_1278 KO strains
SP_0178KOF1	gttgtagctgcttgtgcag
SP_0178KOR1	cgatccttaaggcaatcatatagacttatcgag
SP_178KOF2	attgttttaggtgataatcgattctcgctc
SP_0178KOR2	cccctcaacaaaagaccaaag
0178KO_KanF2	CGATAAGTCTATATGATTGCCTTAAGGATCGATCCGTTTGATTTTTAATGGA	used to amplify kanr cassette for SP_0178 KO strain
SP_0178KanR	cgattatcacctaaaacaattcatccagtaaaatataatattttattttc	used to amplify kanr cassette for SP_0178 KO strain
